# Dopamine neuron morphology and output are differentially controlled by mTORC1 and mTORC2

**DOI:** 10.1101/2021.11.07.467637

**Authors:** Polina Kosillo, Kamran M. Ahmed, Bradley M. Roberts, Stephanie J. Cragg, Helen S. Bateup

## Abstract

The mTOR pathway is an essential regulator of cell growth and metabolism. Midbrain dopamine neurons are particularly sensitive to mTOR signaling status as activation or inhibition of mTOR alters their morphology and physiology. mTOR exists in two distinct multiprotein complexes termed mTORC1 and mTORC2. How each of these complexes affect dopamine neuron properties and whether they act together or independently is unknown. Here we investigated this in mice with dopamine neuron-specific deletion of *Rptor* or *Rictor*, which encode obligatory components of mTORC1 or mTORC2, respectively. We find that inhibition of mTORC1 strongly and broadly impacts dopamine neuron structure and function causing somatodendritic and axonal hypotrophy, increased intrinsic excitability, decreased dopamine production, and impaired dopamine release. In contrast, inhibition of mTORC2 has more subtle effects, with selective alterations to the output of ventral tegmental area dopamine neurons. As mTOR is involved in several brain disorders caused by dopaminergic dysregulation including Parkinson’s disease and addiction, our results have implications for understanding the pathophysiology and potential therapeutic strategies for these diseases.
