## Supplemental Table 3 for "Dopamine neuron morphology and output are differentially controlled by mTORC1 and mTORC2"

### Sheet: Sheet1
Supplemental Table 3. Summary of major dopaminergic phenotypes associated with mTOR signaling manipulations.
mTOR complex	Direction of change	Manipulation	pS6 levels	DA neuron number	DA neuron somatoden-dritic morphology	DA neuron intrinsic excitability	DA neuron axonal morphology	Evoked DA release	TH expression	DA tissue content	DAT expression and function	Reference
mTORC1	↑	Tsc1 gene KO (Tsc1 fl/fl)	Increased in SNc and VTA neurons (IHC)	No change in SNc or VTA (IHC)	Increased soma size and dendritic branching in SNc and VTA neurons (IHC)	Increased rheobase, decreased excitability in SNc and VTA neurons	Hypertrophic axon terminals, greater enlargement in dorsal than ventral striatum (EM)	~60% decreased evoked release, more pronounced in dorsal than ventral striatum (FCV, electrical stim)	Increased in midbrain SNc and VTA neurons and striatum (IHC, WB)	Increased in dorsal and ventral striatum (HPLC)	Increased striatal DAT function (FCV)	Kosillo et al, 2019
mTORC1	↓	Tsc1 + Rptor genes KO (Tsc1 fl/fl; Rptor fl/fl)	Undetectable in SNc and VTA neurons (IHC)	No change in SNc or VTA (IHC)	Decreased soma size in SNc and VTA neurons (IHC)	—	—	~60% decreased evoked release (FCV, electrical stim)	Decreased in midbrain SNc and VTA neurons (IHC)	—	—	Kosillo et al, 2019
mTORC1	↓	Rptor gene KO (Rptor fl/fl)	Undetectable in SNc and VTA neurons (IHC)	No change in SNc or VTA (IHC)	Decreased soma size and dendritic branching in SNc and VTA neurons (IHC)	Decreased rheobase, increased excitability in SNc and VTA neurons at low currents, AP firing block with large depolarizing inputs	Reduced total axonal volume in dorsal and ventral striatum, reduced DA axon density and radius, matrix compartment most affected	~60% decreased evoked release, dorsal and ventral striatum affected equally (FCV, electrical stim)	Decreased in midbrain SNc and VTA neurons (IHC) and striatum (WB)	Decreased in dorsal and ventral striatum (HPLC)	Decreased striatal DAT function (FCV) and striatal DAT protein expression (WB)	This study
mTORC2	↓	Rictor gene KO (Rictor fl/fl)	Decreased in SNc and VTA neurons (IHC)	No change in SNc or VTA (IHC)	Decreased soma size and increased proximal dendritic branching SNc and VTA neurons (IHC)	Unchanged excitability in SNc neurons, decreased rheobase and increased excitability in VTA neurons	Reduced total axonal volume in dorsal striatum, reduced axon density in both dorsal and ventral striatum	~25% decreased in central-ventral and ventral striatum (FCV, electrical stim)	Unchanged in striatum (WB), slightly decreased in VTA neurons (IHC)	Unchanged in dorsal and ventral striatum (HPLC)	Unchanged DAT function (FCV) and striatal DAT protein expres-sion (WB)	This study
mTORC1 & mTORC2	↓	Rptor + Rictor gene KO (Rptor fl/fl; Rictor fl/fl)	Undetectable in SNc and VTA neurons (IHC)	No change in SNc or VTA (IHC)	Decreased soma size in SNc and VTA neurons (IHC)	—	—	~20% decrease in evoked release in dorsal and ventral striatum compared to DA-Rptor KO alone (FCV, electrical stim)	Decreased in midbrain SNc and VTA neurons (IHC)	—	Decreased DAT function in both striatum and NAc core (FCV)	This study
Abbreviations:
DA	Dopamine
DAT	Dopamine Active Transporter
EM	Electron Microscopy
FCV	Fast-Scan Cyclic Voltammetry
HPLC	High Performance Liquid Chromatography
IHC	Immunohistochemistry
KO	Knock-out
NAc	Nucleus Accumbens
SNc	Substantia Nigra pars compacta
TH	Tyrosine Hydroxylase
VTA	Ventral Tegmental Area
WB	Western Blot
—	no measurement
